# ELQ-331 as a prototype for extremely durable chemoprotection against malaria

**DOI:** 10.1101/687756

**Authors:** Martin J. Smilkstein, Sovitj Pou, Alina Krollenbrock, Lisa A. Bleyle, Rozalia A. Dodean, Lisa Frueh, David J. Hinrichs, Yuexin Li, Thomas Martinson, Myrna Y. Munar, Rolf W. Winter, Igor Bruzual, Samantha Whiteside, Aaron Nilsen, Dennis R. Koop, Jane X. Kelly, Stefan H. I. Kappe, Brandon K. Wilder, Michael K. Riscoe

## Abstract

**Background:** The potential benefits of long-acting injectable chemoprotection (LAI-C) against malaria have been recently recognized, prompting a call for suitable candidate drugs to help meet this need. On the basis of its known pharmacodynamic and pharmacokinetic profiles after oral dosing, ELQ-331, a prodrug of the parasite mitochondrial electron transport inhibitor ELQ-300, was selected for study of pharmacokinetics and efficacy as LAI-C in mice.

**Methods:** Four trials were conducted in which mice were injected with a single intramuscular dose of ELQ-331 or other ELQ-300 prodrugs in sesame oil with 1.2% benzyl alcohol; the ELQ-300 content of the doses ranged from 2.5 to 30 mg/kg. Initial blood stage challenges with *Plasmodium yoelii* were used to establish the model, but the definitive study measure of efficacy was outcome after sporozoite challenge with a luciferase-expressing *P.yoelii*, assessed by whole-body live animal imaging. Snapshot determinations of plasma ELQ-300 concentration ([ELQ-300]) were made after all prodrug injections; after the highest dose of ELQ-331 (equivalent to 30 mg/kg ELQ-300), both [ELQ-331] and [ELQ-300] were measured at a series of timepoints from 6 hours to 5 ½ months after injection.

**Results:** A single intramuscular injection of ELQ-331 outperformed four other ELQ-300 prodrugs and, at a dose equivalent to 30 mg/kg ELQ-300, protected mice against challenge with *P. yoelii* sporozoites for at least 4 ½ months. Pharmacokinetic evaluation revealed rapid and essentially complete conversion of ELQ-331 to ELQ-300, a rapidly achieved (< 6 hours) and sustained (4-5 months) effective plasma ELQ-300 concentration, maximum ELQ-300 concentrations far below the estimated threshold for toxicity, and a distinctive ELQ-300 concentration vs. time profile. Pharmacokinetic modeling indicates a high-capacity, slow-exchange tissue compartment which serves to accumulate and then slowly redistribute ELQ-300 into blood, and this property facilitates an extremely long period during which ELQ-300 concentration is sustained above a minimum fully-protective threshold (60-80 nM).

**Conclusions:** Extrapolation of these results to humans clearly predicts that ELQ-331 should be capable of meeting and far-exceeding currently published duration-of-effect goals for antimalarial LAI-C. Allometric scaling from mice to humans would predict a several-fold enhancement in the relationship between duration-of-effect and dose, and available drug engineering and formulation technologies would be expected to offer significant improvement over the simple powder in sesame oil used here. Furthermore, the distinctive pharmacokinetic profile of ELQ-300 after treatment with ELQ-331 may facilitate durable protection using a variety of delivery and formulation options, and may enable protection for far longer than 3 months. Particularly in light of the favorable pharmacodynamic profile of ELQ-300, ELQ-331 warrants consideration as a leading prototype for LAI-C.
