## Additional File 4 for "ELQ-331 as a prototype for extremely durable chemoprotection against malaria"

### Sheet: Sheet1
Trial 1	days after injection	ELQ-331				ELQ-499				ELQ-500
	47	250.928	194.09	170.64		174.478	190.545	153.316	112.339	327.451	134.027	247.479	199.99
	60	296.503	168.512	227.236	209.152	168.654	86.407	74.2007	263.838	160.318	180.705	104.011
	90	193.45	139.667	76.6062	59.4094	65.0918	106.45	59.702	61.1904	134.045	59.8541	32.2475	133.451
	120	133.937	82.4875	98.355		62.4121	98.0999	56.5495		17.7187	37.2137	184.793	22.2332
		Note: values are nM; blank cells indicate only 3 animals in the sampled group
Trial 2	Days after injection	[ELQ-300]				[ELQ-331]
	0.25	5350.76	224.845	4259.92	1211.69	3.41331	0	3.2417	3.32669			Red fill indicates values excluded from the "Edited" dataset (see Additional File 3 text)
	0.5	753.6	1170.55	4880.14	627.049	0	0	0	4.5832
	0.75	4304.95	2315.9	3388.32	5000	2.46892	4.8299	0	0
	1	1324.99	1203.86	1127.63	825.87	0	0	0	0
	1.5	1231.99	1064.27	1155.71	1712.87	0	0	0	0
	2	1402.98	1924.91	893.362	5004.05	0	0	0	1.96395
	3	1791.71	758.452	1632.98	2273.72	4.39047	0	0	0.9
	7	1710.75	952.535	941.611	1087.8	3.67736	0	2.54601	2.19523
	14	138.578	1370.23	1050.71	1168.12	0	11.5139	0	0
	21	408.564	829.939	757.504		0	0	0
	28	462.193	433.55	392.456	496.582	0	0	0	0
	35	271.79	247.542	205.659	248.401	0	0	0	0
	42	166.501	228.761	248.841	317.885	0	0	0	0
	49	208.437	148.045	228.546	269.876	0	0	0	0
	56	310.221	31.6296	319.121	183.232	0	0	0	0
	63	251.298	129.002	256.573	194.744	0	0	0	0
	70	232.318	116.869	262.174	184.828	0	0	0	0
	98	246.063	296.553	102.139	259.18	0	0	0	0
	126	40.31	61.9347	85.5089	115.772	0	0	0	0
	154	24.0821	35.5989	67.3923	58.3797	0	0	0	0
	167	4.94045	56.5402	48.7539	65.4405	0	0	0	0
		Note: values are nM; values of '0' represent either <LLQ (1.2nM) or non-detectable; blank cells indicate a lost sample
Trial 3	Days after injection	ELQ-331				ELQ-494				ELQ-495
	30	285.512	316.633	245.742	313.764	59.3603	99.8247	38.7841	71.839	66.2947	135.234	137.89	84.1936
	70	57.3055	62.7702	67.8	93.8592	23.9229	31.1733	24.0469	7.60141	28.8493	43.5724	19.1533	35.414
	77	91.7037	74.8603	37.3	66.3228
		Note: values are nM
Trial 4	Days after injection	10 mg/kg				5 mg/kg				2.5 mg/kg
	14	213.06	247.814	128.9	141.005	65.5669	96.6184	110.801	81.3735	48.9341	31.9175	56.3272	25.0346
	27	99.7451	104.283	89.2768	89.7542	45.7419	58.2182	61.0055	36.2331	34.5808	27.6815	26.5769	11.3296
